# barCoder: a tool to generate unique, orthogonal genetic tags for qPCR detection

**DOI:** 10.1101/2020.01.06.896035

**Authors:** Casey B. Bernhards, Matthew W. Lux, Sarah E. Katoski, Tyler D. P. Goralski, Alvin T. Liem, Henry S. Gibbons

**Author notes:** These authors contributed equally to this work (Casey B. Bernhards, Matthew W. Lux).

## Abstract

**Background:** Tracking dispersal of microbial populations in the environment requires specific detection methods that discriminate between the target strain and all potential natural and artificial interferents, including previously utilized tester strains. Recent work has shown that genomic insertion of short identification tags, called “barcodes” here, allows detection of chromosomally tagged strains by real-time PCR. Manual design of these barcodes is feasible for small sets, but expansion of the technique to larger pools of distinct and well-functioning assays would be significantly aided by software-guided design.

**Results:** Here we introduce barCoder, a bioinformatics tool that facilitates the process of creating sets of uniquely identifiable barcoded strains. barCoder utilizes the genomic sequence of the target strain and a set of user-specified PCR parameters to generate a list of suggested barcode “modules” that consist of binding sites for primers and probes and appropriate spacer sequences. Each module is designed to yield optimal PCR amplification and unique identification. Optimal amplification includes metrics such as ideal T_m_ and G+C-content, appropriate spacing, and minimal stem-loop formation; unique identification includes low BLAST hits against the target organism, previously generated barcode modules, and databases, such as NCBI. We tested the ability of our algorithm to suggest appropriate barcodes by generating 12 modules for *Bacillus thuringiensis* serovar *kurstaki*, a simulant for the potential biowarfare agent *Bacillus anthracis*, and three each for other potential target organisms with variable G+C content. Real-time PCR detection assays directed at barcodes were specific and yielded minimal cross-reactivity with a panel of near-neighbor and potential contaminant materials.

**Conclusions:** The barCoder algorithm facilitates the generation of barcoded biological simulants by (a) eliminating the task of creating modules by hand, (b) minimizing optimization of PCR assays, and (c) reducing effort wasted on non-unique barcode modules.
