## Additional File 4 for "barCoder: a tool to generate unique, orthogonal genetic tags for qPCR detection"

### Sheet: Btk1-4
Sample Names below are in the format "Assay#-DNA#," so for example "Btk1-Btk2" is Btk1 qPCR assay with pIDTSMART-AMP: Barcode Btk2 DNA.
SDS 2.4	AQ Results	1
Assay Type	Absolute Quantification
Run DateTime	11/19/18 5:04:09 PM
Well	Sample Name	Detector Name	Reporter	Ct	Ct Median	Ct Mean	Ct StdDev
51	Btk1-neg	IowaBlack	FAM	Undetermined
52	Btk1-neg	IowaBlack	FAM	Undetermined
53	Btk1-neg	IowaBlack	FAM	Undetermined
55	Btk1-Btk1	IowaBlack	FAM	23.5496	22.9578	23.1016	0.396205
56	Btk1-Btk1	IowaBlack	FAM	22.7973	22.9578	23.1016	0.396205
57	Btk1-Btk1	IowaBlack	FAM	22.9578	22.9578	23.1016	0.396205
59	Btk1-Btk2	IowaBlack	FAM	Undetermined
60	Btk1-Btk2	IowaBlack	FAM	Undetermined
61	Btk1-Btk2	IowaBlack	FAM	Undetermined
63	Btk1-Btk3	IowaBlack	FAM	Undetermined
64	Btk1-Btk3	IowaBlack	FAM	Undetermined
65	Btk1-Btk3	IowaBlack	FAM	Undetermined
67	Btk1-Btk4	IowaBlack	FAM	Undetermined
68	Btk1-Btk4	IowaBlack	FAM	Undetermined
69	Btk1-Btk4	IowaBlack	FAM	Undetermined
75	Btk1-Btk5	IowaBlack	FAM	Undetermined
76	Btk1-Btk5	IowaBlack	FAM	Undetermined
77	Btk1-Btk5	IowaBlack	FAM	Undetermined
79	Btk1-Btk6	IowaBlack	FAM	Undetermined
80	Btk1-Btk6	IowaBlack	FAM	Undetermined
81	Btk1-Btk6	IowaBlack	FAM	Undetermined
83	Btk1-Btk7	IowaBlack	FAM	Undetermined
84	Btk1-Btk7	IowaBlack	FAM	Undetermined
85	Btk1-Btk7	IowaBlack	FAM	Undetermined
87	Btk1-Btk8	IowaBlack	FAM	Undetermined
88	Btk1-Btk8	IowaBlack	FAM	Undetermined
89	Btk1-Btk8	IowaBlack	FAM	Undetermined
91	Btk1-Btk9	IowaBlack	FAM	Undetermined
92	Btk1-Btk9	IowaBlack	FAM	Undetermined
93	Btk1-Btk9	IowaBlack	FAM	Undetermined
99	Btk1-Btk10	IowaBlack	FAM	Undetermined
100	Btk1-Btk10	IowaBlack	FAM	Undetermined
101	Btk1-Btk10	IowaBlack	FAM	Undetermined
103	Btk1-Btk11	IowaBlack	FAM	Undetermined
104	Btk1-Btk11	IowaBlack	FAM	Undetermined
105	Btk1-Btk11	IowaBlack	FAM	Undetermined
107	Btk1-Btk12	IowaBlack	FAM	Undetermined
108	Btk1-Btk12	IowaBlack	FAM	Undetermined
109	Btk1-Btk12	IowaBlack	FAM	Undetermined
123	Btk2-neg	IowaBlack	FAM	Undetermined
124	Btk2-neg	IowaBlack	FAM	Undetermined
125	Btk2-neg	IowaBlack	FAM	Undetermined
127	Btk2-Btk1	IowaBlack	FAM	Undetermined
128	Btk2-Btk1	IowaBlack	FAM	Undetermined
129	Btk2-Btk1	IowaBlack	FAM	Undetermined
131	Btk2-Btk2	IowaBlack	FAM	24.6436	24.5262	24.5472	0.0877003
132	Btk2-Btk2	IowaBlack	FAM	24.472	24.5262	24.5472	0.0877003
133	Btk2-Btk2	IowaBlack	FAM	24.5262	24.5262	24.5472	0.0877003
135	Btk2-Btk3	IowaBlack	FAM	Undetermined
136	Btk2-Btk3	IowaBlack	FAM	Undetermined
137	Btk2-Btk3	IowaBlack	FAM	Undetermined
139	Btk2-Btk4	IowaBlack	FAM	Undetermined
140	Btk2-Btk4	IowaBlack	FAM	Undetermined
141	Btk2-Btk4	IowaBlack	FAM	Undetermined
147	Btk2-Btk5	IowaBlack	FAM	Undetermined
148	Btk2-Btk5	IowaBlack	FAM	Undetermined
149	Btk2-Btk5	IowaBlack	FAM	Undetermined
151	Btk2-Btk6	IowaBlack	FAM	Undetermined
152	Btk2-Btk6	IowaBlack	FAM	Undetermined
153	Btk2-Btk6	IowaBlack	FAM	Undetermined
155	Btk2-Btk7	IowaBlack	FAM	Undetermined
156	Btk2-Btk7	IowaBlack	FAM	Undetermined
157	Btk2-Btk7	IowaBlack	FAM	Undetermined
159	Btk2-Btk8	IowaBlack	FAM	Undetermined
160	Btk2-Btk8	IowaBlack	FAM	Undetermined
161	Btk2-Btk8	IowaBlack	FAM	Undetermined
163	Btk2-Btk9	IowaBlack	FAM	Undetermined
164	Btk2-Btk9	IowaBlack	FAM	Undetermined
165	Btk2-Btk9	IowaBlack	FAM	Undetermined
171	Btk2-Btk10	IowaBlack	FAM	Undetermined
172	Btk2-Btk10	IowaBlack	FAM	Undetermined
173	Btk2-Btk10	IowaBlack	FAM	Undetermined
175	Btk2-Btk11	IowaBlack	FAM	Undetermined
176	Btk2-Btk11	IowaBlack	FAM	Undetermined
177	Btk2-Btk11	IowaBlack	FAM	Undetermined
179	Btk2-Btk12	IowaBlack	FAM	Undetermined
180	Btk2-Btk12	IowaBlack	FAM	Undetermined
181	Btk2-Btk12	IowaBlack	FAM	Undetermined
195	Btk3-neg	IowaBlack	FAM	Undetermined
196	Btk3-neg	IowaBlack	FAM	Undetermined
197	Btk3-neg	IowaBlack	FAM	Undetermined
199	Btk3-Btk1	IowaBlack	FAM	Undetermined
200	Btk3-Btk1	IowaBlack	FAM	Undetermined
201	Btk3-Btk1	IowaBlack	FAM	Undetermined
203	Btk3-Btk2	IowaBlack	FAM	Undetermined
204	Btk3-Btk2	IowaBlack	FAM	Undetermined
205	Btk3-Btk2	IowaBlack	FAM	Undetermined
207	Btk3-Btk3	IowaBlack	FAM	22.3553	22.4826	22.5088	0.168151
208	Btk3-Btk3	IowaBlack	FAM	22.6886	22.4826	22.5088	0.168151
209	Btk3-Btk3	IowaBlack	FAM	22.4826	22.4826	22.5088	0.168151
211	Btk3-Btk4	IowaBlack	FAM	Undetermined
212	Btk3-Btk4	IowaBlack	FAM	Undetermined
213	Btk3-Btk4	IowaBlack	FAM	Undetermined
219	Btk3-Btk5	IowaBlack	FAM	Undetermined
220	Btk3-Btk5	IowaBlack	FAM	Undetermined
221	Btk3-Btk5	IowaBlack	FAM	Undetermined
223	Btk3-Btk6	IowaBlack	FAM	Undetermined
224	Btk3-Btk6	IowaBlack	FAM	Undetermined
225	Btk3-Btk6	IowaBlack	FAM	Undetermined
227	Btk3-Btk7	IowaBlack	FAM	Undetermined
228	Btk3-Btk7	IowaBlack	FAM	Undetermined
229	Btk3-Btk7	IowaBlack	FAM	Undetermined
231	Btk3-Btk8	IowaBlack	FAM	Undetermined
232	Btk3-Btk8	IowaBlack	FAM	Undetermined
233	Btk3-Btk8	IowaBlack	FAM	Undetermined
235	Btk3-Btk9	IowaBlack	FAM	Undetermined
236	Btk3-Btk9	IowaBlack	FAM	Undetermined
237	Btk3-Btk9	IowaBlack	FAM	Undetermined
243	Btk3-Btk10	IowaBlack	FAM	Undetermined
244	Btk3-Btk10	IowaBlack	FAM	Undetermined
245	Btk3-Btk10	IowaBlack	FAM	Undetermined
247	Btk3-Btk11	IowaBlack	FAM	Undetermined
248	Btk3-Btk11	IowaBlack	FAM	Undetermined
249	Btk3-Btk11	IowaBlack	FAM	Undetermined
251	Btk3-Btk12	IowaBlack	FAM	Undetermined
252	Btk3-Btk12	IowaBlack	FAM	Undetermined
253	Btk3-Btk12	IowaBlack	FAM	Undetermined
267	Btk4-neg	IowaBlack	FAM	Undetermined
268	Btk4-neg	IowaBlack	FAM	Undetermined
269	Btk4-neg	IowaBlack	FAM	Undetermined
271	Btk4-Btk1	IowaBlack	FAM	Undetermined
272	Btk4-Btk1	IowaBlack	FAM	Undetermined
273	Btk4-Btk1	IowaBlack	FAM	Undetermined
275	Btk4-Btk2	IowaBlack	FAM	Undetermined
276	Btk4-Btk2	IowaBlack	FAM	Undetermined
277	Btk4-Btk2	IowaBlack	FAM	Undetermined
279	Btk4-Btk3	IowaBlack	FAM	Undetermined
280	Btk4-Btk3	IowaBlack	FAM	Undetermined
281	Btk4-Btk3	IowaBlack	FAM	Undetermined
283	Btk4-Btk4	IowaBlack	FAM	23.3958	23.4304	23.4281	0.0312366
284	Btk4-Btk4	IowaBlack	FAM	23.4304	23.4304	23.4281	0.0312366
285	Btk4-Btk4	IowaBlack	FAM	23.4581	23.4304	23.4281	0.0312366
291	Btk4-Btk5	IowaBlack	FAM	Undetermined
292	Btk4-Btk5	IowaBlack	FAM	Undetermined
293	Btk4-Btk5	IowaBlack	FAM	Undetermined
295	Btk4-Btk6	IowaBlack	FAM	Undetermined
296	Btk4-Btk6	IowaBlack	FAM	Undetermined
297	Btk4-Btk6	IowaBlack	FAM	Undetermined
299	Btk4-Btk7	IowaBlack	FAM	Undetermined
300	Btk4-Btk7	IowaBlack	FAM	Undetermined
301	Btk4-Btk7	IowaBlack	FAM	Undetermined
303	Btk4-Btk8	IowaBlack	FAM	Undetermined
304	Btk4-Btk8	IowaBlack	FAM	Undetermined
305	Btk4-Btk8	IowaBlack	FAM	Undetermined
307	Btk4-Btk9	IowaBlack	FAM	Undetermined
308	Btk4-Btk9	IowaBlack	FAM	Undetermined
309	Btk4-Btk9	IowaBlack	FAM	Undetermined
315	Btk4-Btk10	IowaBlack	FAM	Undetermined
316	Btk4-Btk10	IowaBlack	FAM	Undetermined
317	Btk4-Btk10	IowaBlack	FAM	Undetermined
319	Btk4-Btk11	IowaBlack	FAM	Undetermined
320	Btk4-Btk11	IowaBlack	FAM	Undetermined
321	Btk4-Btk11	IowaBlack	FAM	Undetermined
323	Btk4-Btk12	IowaBlack	FAM	Undetermined
324	Btk4-Btk12	IowaBlack	FAM	Undetermined
325	Btk4-Btk12	IowaBlack	FAM	Undetermined

### Sheet: Btk5-8
Sample names below are in the format "Assay#-DNA#," so for example "Btk1-Btk2" is Btk1 qPCR assay with pIDTSMART-AMP: Barcode Btk2 DNA.
SDS 2.4	AQ Results	1
Assay Type	Absolute Quantification
Run DateTime	11/20/18 5:40:39 PM
Well	Sample Name	Detector Name	Reporter	Ct	Ct Median	Ct Mean	Ct StdDev
51	Btk5-neg	IowaBlack	FAM	Undetermined
52	Btk5-neg	IowaBlack	FAM	Undetermined
53	Btk5-neg	IowaBlack	FAM	Undetermined
55	Btk5-Btk1	IowaBlack	FAM	Undetermined
56	Btk5-Btk1	IowaBlack	FAM	Undetermined
57	Btk5-Btk1	IowaBlack	FAM	Undetermined
59	Btk5-Btk2	IowaBlack	FAM	Undetermined
60	Btk5-Btk2	IowaBlack	FAM	Undetermined
61	Btk5-Btk2	IowaBlack	FAM	Undetermined
63	Btk5-Btk3	IowaBlack	FAM	Undetermined
64	Btk5-Btk3	IowaBlack	FAM	Undetermined
65	Btk5-Btk3	IowaBlack	FAM	Undetermined
67	Btk5-Btk4	IowaBlack	FAM	Undetermined
68	Btk5-Btk4	IowaBlack	FAM	Undetermined
69	Btk5-Btk4	IowaBlack	FAM	Undetermined
75	Btk5-Btk5	IowaBlack	FAM	24.4588	24.4588	24.5278	0.128002
76	Btk5-Btk5	IowaBlack	FAM	24.4492	24.4588	24.5278	0.128002
77	Btk5-Btk5	IowaBlack	FAM	24.6755	24.4588	24.5278	0.128002
79	Btk5-Btk6	IowaBlack	FAM	Undetermined
80	Btk5-Btk6	IowaBlack	FAM	Undetermined
81	Btk5-Btk6	IowaBlack	FAM	Undetermined
83	Btk5-Btk7	IowaBlack	FAM	Undetermined
84	Btk5-Btk7	IowaBlack	FAM	Undetermined
85	Btk5-Btk7	IowaBlack	FAM	Undetermined
87	Btk5-Btk8	IowaBlack	FAM	Undetermined
88	Btk5-Btk8	IowaBlack	FAM	Undetermined
89	Btk5-Btk8	IowaBlack	FAM	Undetermined
91	Btk5-Btk9	IowaBlack	FAM	Undetermined
92	Btk5-Btk9	IowaBlack	FAM	Undetermined
93	Btk5-Btk9	IowaBlack	FAM	Undetermined
99	Btk5-Btk10	IowaBlack	FAM	Undetermined
100	Btk5-Btk10	IowaBlack	FAM	Undetermined
101	Btk5-Btk10	IowaBlack	FAM	Undetermined
103	Btk5-Btk11	IowaBlack	FAM	Undetermined
104	Btk5-Btk11	IowaBlack	FAM	Undetermined
105	Btk5-Btk11	IowaBlack	FAM	Undetermined
107	Btk5-Btk12	IowaBlack	FAM	Undetermined
108	Btk5-Btk12	IowaBlack	FAM	Undetermined
109	Btk5-Btk12	IowaBlack	FAM	Undetermined
123	Btk6-neg	IowaBlack	FAM	Undetermined
124	Btk6-neg	IowaBlack	FAM	Undetermined
125	Btk6-neg	IowaBlack	FAM	Undetermined
127	Btk6-Btk1	IowaBlack	FAM	Undetermined
128	Btk6-Btk1	IowaBlack	FAM	Undetermined
129	Btk6-Btk1	IowaBlack	FAM	Undetermined
131	Btk6-Btk2	IowaBlack	FAM	Undetermined
132	Btk6-Btk2	IowaBlack	FAM	Undetermined
133	Btk6-Btk2	IowaBlack	FAM	Undetermined
135	Btk6-Btk3	IowaBlack	FAM	Undetermined
136	Btk6-Btk3	IowaBlack	FAM	Undetermined
137	Btk6-Btk3	IowaBlack	FAM	Undetermined
139	Btk6-Btk4	IowaBlack	FAM	Undetermined
140	Btk6-Btk4	IowaBlack	FAM	Undetermined
141	Btk6-Btk4	IowaBlack	FAM	Undetermined
147	Btk6-Btk5	IowaBlack	FAM	Undetermined
148	Btk6-Btk5	IowaBlack	FAM	Undetermined
149	Btk6-Btk5	IowaBlack	FAM	Undetermined
151	Btk6-Btk6	IowaBlack	FAM	23.8513	23.8886	23.8957	0.0483374
152	Btk6-Btk6	IowaBlack	FAM	23.8886	23.8886	23.8957	0.0483374
153	Btk6-Btk6	IowaBlack	FAM	23.9472	23.8886	23.8957	0.0483374
155	Btk6-Btk7	IowaBlack	FAM	Undetermined
156	Btk6-Btk7	IowaBlack	FAM	Undetermined
157	Btk6-Btk7	IowaBlack	FAM	Undetermined
159	Btk6-Btk8	IowaBlack	FAM	Undetermined
160	Btk6-Btk8	IowaBlack	FAM	Undetermined
161	Btk6-Btk8	IowaBlack	FAM	Undetermined
163	Btk6-Btk9	IowaBlack	FAM	Undetermined
164	Btk6-Btk9	IowaBlack	FAM	Undetermined
165	Btk6-Btk9	IowaBlack	FAM	Undetermined
171	Btk6-Btk10	IowaBlack	FAM	Undetermined
172	Btk6-Btk10	IowaBlack	FAM	Undetermined
173	Btk6-Btk10	IowaBlack	FAM	Undetermined
175	Btk6-Btk11	IowaBlack	FAM	Undetermined
176	Btk6-Btk11	IowaBlack	FAM	Undetermined
177	Btk6-Btk11	IowaBlack	FAM	Undetermined
179	Btk6-Btk12	IowaBlack	FAM	Undetermined
180	Btk6-Btk12	IowaBlack	FAM	Undetermined
181	Btk6-Btk12	IowaBlack	FAM	Undetermined
195	Btk7-neg	IowaBlack	FAM	Undetermined
196	Btk7-neg	IowaBlack	FAM	Undetermined
197	Btk7-neg	IowaBlack	FAM	Undetermined
199	Btk7-Btk1	IowaBlack	FAM	Undetermined
200	Btk7-Btk1	IowaBlack	FAM	Undetermined
201	Btk7-Btk1	IowaBlack	FAM	Undetermined
203	Btk7-Btk2	IowaBlack	FAM	Undetermined
204	Btk7-Btk2	IowaBlack	FAM	Undetermined
205	Btk7-Btk2	IowaBlack	FAM	Undetermined
207	Btk7-Btk3	IowaBlack	FAM	Undetermined
208	Btk7-Btk3	IowaBlack	FAM	Undetermined
209	Btk7-Btk3	IowaBlack	FAM	Undetermined
211	Btk7-Btk4	IowaBlack	FAM	Undetermined
212	Btk7-Btk4	IowaBlack	FAM	Undetermined
213	Btk7-Btk4	IowaBlack	FAM	Undetermined
219	Btk7-Btk5	IowaBlack	FAM	Undetermined
220	Btk7-Btk5	IowaBlack	FAM	Undetermined
221	Btk7-Btk5	IowaBlack	FAM	Undetermined
223	Btk7-Btk6	IowaBlack	FAM	Undetermined
224	Btk7-Btk6	IowaBlack	FAM	Undetermined
225	Btk7-Btk6	IowaBlack	FAM	Undetermined
227	Btk7-Btk7	IowaBlack	FAM	23.9899	23.9899	23.9751	0.0757346
228	Btk7-Btk7	IowaBlack	FAM	23.8931	23.9899	23.9751	0.0757346
229	Btk7-Btk7	IowaBlack	FAM	24.0423	23.9899	23.9751	0.0757346
231	Btk7-Btk8	IowaBlack	FAM	Undetermined
232	Btk7-Btk8	IowaBlack	FAM	Undetermined
233	Btk7-Btk8	IowaBlack	FAM	Undetermined
235	Btk7-Btk9	IowaBlack	FAM	Undetermined
236	Btk7-Btk9	IowaBlack	FAM	Undetermined
237	Btk7-Btk9	IowaBlack	FAM	Undetermined
243	Btk7-Btk10	IowaBlack	FAM	Undetermined
244	Btk7-Btk10	IowaBlack	FAM	Undetermined
245	Btk7-Btk10	IowaBlack	FAM	Undetermined
247	Btk7-Btk11	IowaBlack	FAM	Undetermined
248	Btk7-Btk11	IowaBlack	FAM	Undetermined
249	Btk7-Btk11	IowaBlack	FAM	Undetermined
251	Btk7-Btk12	IowaBlack	FAM	Undetermined
252	Btk7-Btk12	IowaBlack	FAM	Undetermined
253	Btk7-Btk12	IowaBlack	FAM	Undetermined
267	Btk8-neg	IowaBlack	FAM	Undetermined
268	Btk8-neg	IowaBlack	FAM	Undetermined
269	Btk8-neg	IowaBlack	FAM	Undetermined
271	Btk8-Btk1	IowaBlack	FAM	Undetermined
272	Btk8-Btk1	IowaBlack	FAM	Undetermined
273	Btk8-Btk1	IowaBlack	FAM	Undetermined
275	Btk8-Btk2	IowaBlack	FAM	Undetermined
276	Btk8-Btk2	IowaBlack	FAM	Undetermined
277	Btk8-Btk2	IowaBlack	FAM	Undetermined
279	Btk8-Btk3	IowaBlack	FAM	Undetermined
280	Btk8-Btk3	IowaBlack	FAM	Undetermined
281	Btk8-Btk3	IowaBlack	FAM	Undetermined
283	Btk8-Btk4	IowaBlack	FAM	Undetermined
284	Btk8-Btk4	IowaBlack	FAM	Undetermined
285	Btk8-Btk4	IowaBlack	FAM	Undetermined
291	Btk8-Btk5	IowaBlack	FAM	Undetermined
292	Btk8-Btk5	IowaBlack	FAM	Undetermined
293	Btk8-Btk5	IowaBlack	FAM	Undetermined
295	Btk8-Btk6	IowaBlack	FAM	Undetermined
296	Btk8-Btk6	IowaBlack	FAM	Undetermined
297	Btk8-Btk6	IowaBlack	FAM	Undetermined
299	Btk8-Btk7	IowaBlack	FAM	Undetermined
300	Btk8-Btk7	IowaBlack	FAM	Undetermined
301	Btk8-Btk7	IowaBlack	FAM	Undetermined
303	Btk8-Btk8	IowaBlack	FAM	22.1992	22.6851	22.5613	0.318808
304	Btk8-Btk8	IowaBlack	FAM	22.6851	22.6851	22.5613	0.318808
305	Btk8-Btk8	IowaBlack	FAM	22.7997	22.6851	22.5613	0.318808
307	Btk8-Btk9	IowaBlack	FAM	Undetermined
308	Btk8-Btk9	IowaBlack	FAM	Undetermined
309	Btk8-Btk9	IowaBlack	FAM	Undetermined
315	Btk8-Btk10	IowaBlack	FAM	Undetermined
316	Btk8-Btk10	IowaBlack	FAM	Undetermined
317	Btk8-Btk10	IowaBlack	FAM	Undetermined
319	Btk8-Btk11	IowaBlack	FAM	Undetermined
320	Btk8-Btk11	IowaBlack	FAM	Undetermined
321	Btk8-Btk11	IowaBlack	FAM	Undetermined
323	Btk8-Btk12	IowaBlack	FAM	Undetermined
324	Btk8-Btk12	IowaBlack	FAM	Undetermined
325	Btk8-Btk12	IowaBlack	FAM	Undetermined

### Sheet: Btk9-12
Sample names below are in the format "Assay#-DNA#," so for example "Btk1-Btk2" is Btk1 qPCR assay with pIDTSMART-AMP: Barcode Btk2 DNA.
SDS 2.4	AQ Results	1
Assay Type	Absolute Quantification
Run DateTime	11/21/18 2:31:37 PM
Well	Sample Name	Detector Name	Reporter	Ct	Ct Median	Ct Mean	Ct StdDev
51	Btk9-neg	IowaBlack	FAM	Undetermined
52	Btk9-neg	IowaBlack	FAM	Undetermined
53	Btk9-neg	IowaBlack	FAM	Undetermined
55	Btk9-Btk1	IowaBlack	FAM	Undetermined
56	Btk9-Btk1	IowaBlack	FAM	Undetermined
57	Btk9-Btk1	IowaBlack	FAM	Undetermined
59	Btk9-Btk2	IowaBlack	FAM	Undetermined
60	Btk9-Btk2	IowaBlack	FAM	Undetermined
61	Btk9-Btk2	IowaBlack	FAM	Undetermined
63	Btk9-Btk3	IowaBlack	FAM	Undetermined
64	Btk9-Btk3	IowaBlack	FAM	Undetermined
65	Btk9-Btk3	IowaBlack	FAM	Undetermined
67	Btk9-Btk4	IowaBlack	FAM	Undetermined
68	Btk9-Btk4	IowaBlack	FAM	Undetermined
69	Btk9-Btk4	IowaBlack	FAM	Undetermined
75	Btk9-Btk5	IowaBlack	FAM	Undetermined
76	Btk9-Btk5	IowaBlack	FAM	Undetermined
77	Btk9-Btk5	IowaBlack	FAM	Undetermined
79	Btk9-Btk6	IowaBlack	FAM	Undetermined
80	Btk9-Btk6	IowaBlack	FAM	Undetermined
81	Btk9-Btk6	IowaBlack	FAM	Undetermined
83	Btk9-Btk7	IowaBlack	FAM	Undetermined
84	Btk9-Btk7	IowaBlack	FAM	Undetermined
85	Btk9-Btk7	IowaBlack	FAM	Undetermined
87	Btk9-Btk8	IowaBlack	FAM	Undetermined
88	Btk9-Btk8	IowaBlack	FAM	Undetermined
89	Btk9-Btk8	IowaBlack	FAM	Undetermined
91	Btk9-Btk9	IowaBlack	FAM	20.3645	20.3645	20.3964	0.137024
92	Btk9-Btk9	IowaBlack	FAM	20.5465	20.3645	20.3964	0.137024
93	Btk9-Btk9	IowaBlack	FAM	20.278	20.3645	20.3964	0.137024
99	Btk9-Btk10	IowaBlack	FAM	Undetermined
100	Btk9-Btk10	IowaBlack	FAM	Undetermined
101	Btk9-Btk10	IowaBlack	FAM	Undetermined
103	Btk9-Btk11	IowaBlack	FAM	Undetermined
104	Btk9-Btk11	IowaBlack	FAM	Undetermined
105	Btk9-Btk11	IowaBlack	FAM	Undetermined
107	Btk9-Btk12	IowaBlack	FAM	Undetermined
108	Btk9-Btk12	IowaBlack	FAM	Undetermined
109	Btk9-Btk12	IowaBlack	FAM	Undetermined
123	Btk10-neg	IowaBlack	FAM	Undetermined
124	Btk10-neg	IowaBlack	FAM	Undetermined
125	Btk10-neg	IowaBlack	FAM	Undetermined
127	Btk10-Btk1	IowaBlack	FAM	Undetermined
128	Btk10-Btk1	IowaBlack	FAM	Undetermined
129	Btk10-Btk1	IowaBlack	FAM	Undetermined
131	Btk10-Btk2	IowaBlack	FAM	Undetermined
132	Btk10-Btk2	IowaBlack	FAM	Undetermined
133	Btk10-Btk2	IowaBlack	FAM	Undetermined
135	Btk10-Btk3	IowaBlack	FAM	Undetermined
136	Btk10-Btk3	IowaBlack	FAM	Undetermined
137	Btk10-Btk3	IowaBlack	FAM	Undetermined
139	Btk10-Btk4	IowaBlack	FAM	Undetermined
140	Btk10-Btk4	IowaBlack	FAM	Undetermined
141	Btk10-Btk4	IowaBlack	FAM	Undetermined
147	Btk10-Btk5	IowaBlack	FAM	Undetermined
148	Btk10-Btk5	IowaBlack	FAM	Undetermined
149	Btk10-Btk5	IowaBlack	FAM	Undetermined
151	Btk10-Btk6	IowaBlack	FAM	Undetermined
152	Btk10-Btk6	IowaBlack	FAM	Undetermined
153	Btk10-Btk6	IowaBlack	FAM	Undetermined
155	Btk10-Btk7	IowaBlack	FAM	Undetermined
156	Btk10-Btk7	IowaBlack	FAM	Undetermined
157	Btk10-Btk7	IowaBlack	FAM	Undetermined
159	Btk10-Btk8	IowaBlack	FAM	Undetermined
160	Btk10-Btk8	IowaBlack	FAM	Undetermined
161	Btk10-Btk8	IowaBlack	FAM	Undetermined
163	Btk10-Btk9	IowaBlack	FAM	Undetermined
164	Btk10-Btk9	IowaBlack	FAM	Undetermined
165	Btk10-Btk9	IowaBlack	FAM	Undetermined
171	Btk10-Btk10	IowaBlack	FAM	20.1868	19.3399	19.4421	0.699187
172	Btk10-Btk10	IowaBlack	FAM	18.7996	19.3399	19.4421	0.699187
173	Btk10-Btk10	IowaBlack	FAM	19.3399	19.3399	19.4421	0.699187
175	Btk10-Btk11	IowaBlack	FAM	Undetermined
176	Btk10-Btk11	IowaBlack	FAM	Undetermined
177	Btk10-Btk11	IowaBlack	FAM	37.0873
179	Btk10-Btk12	IowaBlack	FAM	Undetermined
180	Btk10-Btk12	IowaBlack	FAM	Undetermined
181	Btk10-Btk12	IowaBlack	FAM	Undetermined
195	Btk11-neg	IowaBlack	FAM	Undetermined
196	Btk11-neg	IowaBlack	FAM	Undetermined
197	Btk11-neg	IowaBlack	FAM	Undetermined
199	Btk11-Btk1	IowaBlack	FAM	Undetermined
200	Btk11-Btk1	IowaBlack	FAM	Undetermined
201	Btk11-Btk1	IowaBlack	FAM	Undetermined
203	Btk11-Btk2	IowaBlack	FAM	Undetermined
204	Btk11-Btk2	IowaBlack	FAM	Undetermined
205	Btk11-Btk2	IowaBlack	FAM	Undetermined
207	Btk11-Btk3	IowaBlack	FAM	Undetermined
208	Btk11-Btk3	IowaBlack	FAM	Undetermined
209	Btk11-Btk3	IowaBlack	FAM	Undetermined
211	Btk11-Btk4	IowaBlack	FAM	Undetermined
212	Btk11-Btk4	IowaBlack	FAM	Undetermined
213	Btk11-Btk4	IowaBlack	FAM	Undetermined
219	Btk11-Btk5	IowaBlack	FAM	Undetermined
220	Btk11-Btk5	IowaBlack	FAM	Undetermined
221	Btk11-Btk5	IowaBlack	FAM	Undetermined
223	Btk11-Btk6	IowaBlack	FAM	Undetermined
224	Btk11-Btk6	IowaBlack	FAM	Undetermined
225	Btk11-Btk6	IowaBlack	FAM	Undetermined
227	Btk11-Btk7	IowaBlack	FAM	Undetermined
228	Btk11-Btk7	IowaBlack	FAM	Undetermined
229	Btk11-Btk7	IowaBlack	FAM	Undetermined
231	Btk11-Btk8	IowaBlack	FAM	Undetermined
232	Btk11-Btk8	IowaBlack	FAM	Undetermined
233	Btk11-Btk8	IowaBlack	FAM	Undetermined
235	Btk11-Btk9	IowaBlack	FAM	Undetermined
236	Btk11-Btk9	IowaBlack	FAM	Undetermined
237	Btk11-Btk9	IowaBlack	FAM	Undetermined
243	Btk11-Btk10	IowaBlack	FAM	Undetermined
244	Btk11-Btk10	IowaBlack	FAM	Undetermined
245	Btk11-Btk10	IowaBlack	FAM	Undetermined
247	Btk11-Btk11	IowaBlack	FAM	18.7308	18.7499	18.9631	0.38595
248	Btk11-Btk11	IowaBlack	FAM	19.4086	18.7499	18.9631	0.38595
249	Btk11-Btk11	IowaBlack	FAM	18.7499	18.7499	18.9631	0.38595
251	Btk11-Btk12	IowaBlack	FAM	Undetermined
252	Btk11-Btk12	IowaBlack	FAM	Undetermined
253	Btk11-Btk12	IowaBlack	FAM	Undetermined
267	Btk12-neg	IowaBlack	FAM	Undetermined
268	Btk12-neg	IowaBlack	FAM	Undetermined
269	Btk12-neg	IowaBlack	FAM	Undetermined
271	Btk12-Btk1	IowaBlack	FAM	Undetermined
272	Btk12-Btk1	IowaBlack	FAM	Undetermined
273	Btk12-Btk1	IowaBlack	FAM	Undetermined
275	Btk12-Btk2	IowaBlack	FAM	Undetermined
276	Btk12-Btk2	IowaBlack	FAM	Undetermined
277	Btk12-Btk2	IowaBlack	FAM	Undetermined
279	Btk12-Btk3	IowaBlack	FAM	Undetermined
280	Btk12-Btk3	IowaBlack	FAM	Undetermined
281	Btk12-Btk3	IowaBlack	FAM	Undetermined
283	Btk12-Btk4	IowaBlack	FAM	Undetermined
284	Btk12-Btk4	IowaBlack	FAM	Undetermined
285	Btk12-Btk4	IowaBlack	FAM	Undetermined
291	Btk12-Btk5	IowaBlack	FAM	Undetermined
292	Btk12-Btk5	IowaBlack	FAM	Undetermined
293	Btk12-Btk5	IowaBlack	FAM	Undetermined
295	Btk12-Btk6	IowaBlack	FAM	Undetermined
296	Btk12-Btk6	IowaBlack	FAM	Undetermined
297	Btk12-Btk6	IowaBlack	FAM	Undetermined
299	Btk12-Btk7	IowaBlack	FAM	Undetermined
300	Btk12-Btk7	IowaBlack	FAM	Undetermined
301	Btk12-Btk7	IowaBlack	FAM	Undetermined
303	Btk12-Btk8	IowaBlack	FAM	Undetermined
304	Btk12-Btk8	IowaBlack	FAM	Undetermined
305	Btk12-Btk8	IowaBlack	FAM	Undetermined
307	Btk12-Btk9	IowaBlack	FAM	Undetermined
308	Btk12-Btk9	IowaBlack	FAM	Undetermined
309	Btk12-Btk9	IowaBlack	FAM	Undetermined
315	Btk12-Btk10	IowaBlack	FAM	Undetermined
316	Btk12-Btk10	IowaBlack	FAM	Undetermined
317	Btk12-Btk10	IowaBlack	FAM	Undetermined
319	Btk12-Btk11	IowaBlack	FAM	Undetermined
320	Btk12-Btk11	IowaBlack	FAM	Undetermined
321	Btk12-Btk11	IowaBlack	FAM	Undetermined
323	Btk12-Btk12	IowaBlack	FAM	19.2221	19.5742	19.5276	0.28502
324	Btk12-Btk12	IowaBlack	FAM	19.7864	19.5742	19.5276	0.28502
325	Btk12-Btk12	IowaBlack	FAM	19.5742	19.5742	19.5276	0.28502
