## Additional File 5 for "barCoder: a tool to generate unique, orthogonal genetic tags for qPCR detection"

### Sheet: Sheet1
SDS 2.4	AQ Results	1
Assay Type	Absolute Quantification
Run DateTime	2019-01-30 16:55:11
Well	Sample Name	Detector Name	Reporter	Ct	Ct Median	Ct Mean	Ct StdDev
51	Bacillus anthracis Ames35	IowaBlack	FAM	Undetermined
52	Bacillus anthracis Ames35	IowaBlack	FAM	Undetermined
53	Bacillus anthracis Ames35	IowaBlack	FAM	Undetermined
55	Bacillus anthracis Sterne 34F2	IowaBlack	FAM	Undetermined
56	Bacillus anthracis Sterne 34F2	IowaBlack	FAM	Undetermined
57	Bacillus anthracis Sterne 34F2	IowaBlack	FAM	Undetermined
59	Bacillus cereus Gibson 971	IowaBlack	FAM	Undetermined
60	Bacillus cereus Gibson 971	IowaBlack	FAM	Undetermined
61	Bacillus cereus Gibson 971	IowaBlack	FAM	Undetermined
63	Bacillus licheniformis Gibson 46	IowaBlack	FAM	Undetermined
64	Bacillus licheniformis Gibson 46	IowaBlack	FAM	Undetermined
65	Bacillus licheniformis Gibson 46	IowaBlack	FAM	Undetermined
67	Bacillus megaterium Ford 19	IowaBlack	FAM	Undetermined
68	Bacillus megaterium Ford 19	IowaBlack	FAM	Undetermined
69	Bacillus megaterium Ford 19	IowaBlack	FAM	Undetermined
99	Bacillus sphaericus Ford 25	IowaBlack	FAM	Undetermined
100	Bacillus sphaericus Ford 25	IowaBlack	FAM	Undetermined
101	Bacillus sphaericus Ford 25	IowaBlack	FAM	Undetermined
103	Bacillus subtilis subsp. subtilis 168	IowaBlack	FAM	Undetermined
104	Bacillus subtilis subsp. subtilis 168	IowaBlack	FAM	Undetermined
105	Bacillus subtilis subsp. subtilis 168	IowaBlack	FAM	Undetermined
107	Bacillus thuringiensis serovar kurstaki HD-1	IowaBlack	FAM	Undetermined
108	Bacillus thuringiensis serovar kurstaki HD-1	IowaBlack	FAM	Undetermined
109	Bacillus thuringiensis serovar kurstaki HD-1	IowaBlack	FAM	Undetermined
111	Bacillus thuringiensis subsp. konkukian 97-27	IowaBlack	FAM	Undetermined
112	Bacillus thuringiensis subsp. konkukian 97-27	IowaBlack	FAM	Undetermined
113	Bacillus thuringiensis subsp. konkukian 97-27	IowaBlack	FAM	Undetermined
115	Burkholderia pseudomallei 1026b	IowaBlack	FAM	Undetermined
116	Burkholderia pseudomallei 1026b	IowaBlack	FAM	Undetermined
117	Burkholderia pseudomallei 1026b	IowaBlack	FAM	Undetermined
147	Clostridium perfringens WAL-14572	IowaBlack	FAM	Undetermined
148	Clostridium perfringens WAL-14572	IowaBlack	FAM	Undetermined
149	Clostridium perfringens WAL-14572	IowaBlack	FAM	Undetermined
151	Escherichia coli EDL933	IowaBlack	FAM	Undetermined
152	Escherichia coli EDL933	IowaBlack	FAM	Undetermined
153	Escherichia coli EDL933	IowaBlack	FAM	Undetermined
155	Francisella tularensis subsp. tularensis SCHU S4	IowaBlack	FAM	Undetermined
156	Francisella tularensis subsp. tularensis SCHU S4	IowaBlack	FAM	Undetermined
157	Francisella tularensis subsp. tularensis SCHU S4	IowaBlack	FAM	Undetermined
159	Micrococcus luteus SK58	IowaBlack	FAM	Undetermined
160	Micrococcus luteus SK58	IowaBlack	FAM	Undetermined
161	Micrococcus luteus SK58	IowaBlack	FAM	Undetermined
163	Neisseria meningitidis 9506	IowaBlack	FAM	Undetermined
164	Neisseria meningitidis 9506	IowaBlack	FAM	Undetermined
165	Neisseria meningitidis 9506	IowaBlack	FAM	Undetermined
195	Pseudomonas sp. 2_1_26	IowaBlack	FAM	Undetermined
196	Pseudomonas sp. 2_1_26	IowaBlack	FAM	Undetermined
197	Pseudomonas sp. 2_1_26	IowaBlack	FAM	Undetermined
199	Salmonella enterica subsp. enterica LT2	IowaBlack	FAM	Undetermined
200	Salmonella enterica subsp. enterica LT2	IowaBlack	FAM	Undetermined
201	Salmonella enterica subsp. enterica LT2	IowaBlack	FAM	Undetermined
203	Staphylococcus aureus TCH1516	IowaBlack	FAM	Undetermined
204	Staphylococcus aureus TCH1516	IowaBlack	FAM	Undetermined
205	Staphylococcus aureus TCH1516	IowaBlack	FAM	Undetermined
207	Staphylococcus epidermidis SK135	IowaBlack	FAM	Undetermined
208	Staphylococcus epidermidis SK135	IowaBlack	FAM	Undetermined
209	Staphylococcus epidermidis SK135	IowaBlack	FAM	Undetermined
211	Streptococcus pneumoniae TCH8431	IowaBlack	FAM	Undetermined
212	Streptococcus pneumoniae TCH8431	IowaBlack	FAM	Undetermined
213	Streptococcus pneumoniae TCH8431	IowaBlack	FAM	Undetermined
243	Vibrio cholerae 395	IowaBlack	FAM	Undetermined
244	Vibrio cholerae 395	IowaBlack	FAM	Undetermined
245	Vibrio cholerae 395	IowaBlack	FAM	Undetermined
247	Yersinia pestis CO92	IowaBlack	FAM	Undetermined
248	Yersinia pestis CO92	IowaBlack	FAM	Undetermined
249	Yersinia pestis CO92	IowaBlack	FAM	Undetermined
251	Microbial Mock Community B (Even, High Concentration)	IowaBlack	FAM	Undetermined
252	Microbial Mock Community B (Even, High Concentration)	IowaBlack	FAM	Undetermined
253	Microbial Mock Community B (Even, High Concentration)	IowaBlack	FAM	Undetermined
255	Soil DNA extract	IowaBlack	FAM	Undetermined
256	Soil DNA extract	IowaBlack	FAM	Undetermined
257	Soil DNA extract	IowaBlack	FAM	Undetermined
259	Barcode Btk1 in Bacillus thuringiensis serovar kurstaki HD-1	IowaBlack	FAM	23.7249	23.9269	23.877	0.134272
260	Barcode Btk1 in Bacillus thuringiensis serovar kurstaki HD-1	IowaBlack	FAM	23.9791	23.9269	23.877	0.134272
261	Barcode Btk1 in Bacillus thuringiensis serovar kurstaki HD-1	IowaBlack	FAM	23.9269	23.9269	23.877	0.134272
291	Soil DNA extract + Barcode Btk1 in Bacillus thuringiensis serovar kurstaki HD-1	IowaBlack	FAM	24.0011	23.9687	23.9787	0.0194335
292	Soil DNA extract + Barcode Btk1 in Bacillus thuringiensis serovar kurstaki HD-1	IowaBlack	FAM	23.9663	23.9687	23.9787	0.0194335
293	Soil DNA extract + Barcode Btk1 in Bacillus thuringiensis serovar kurstaki HD-1	IowaBlack	FAM	23.9687	23.9687	23.9787	0.0194335
295	Microbial Mock Community B (Even, High Concentration) + Barcode Btk1 in Bacillus thuringiensis serovar kurstaki HD-1	IowaBlack	FAM	23.6423	23.7246	23.7333	0.0956088
296	Microbial Mock Community B (Even, High Concentration) + Barcode Btk1 in Bacillus thuringiensis serovar kurstaki HD-1	IowaBlack	FAM	23.7246	23.7246	23.7333	0.0956088
297	Microbial Mock Community B (Even, High Concentration) + Barcode Btk1 in Bacillus thuringiensis serovar kurstaki HD-1	IowaBlack	FAM	23.8329	23.7246	23.7333	0.0956088
299	Negative control (H2O)	IowaBlack	FAM	Undetermined
300	Negative control (H2O)	IowaBlack	FAM	Undetermined
301	Negative control (H2O)	IowaBlack	FAM	Undetermined
